# Transcriptomic signatures of brain regional vulnerability to Parkinson’s disease

**DOI:** 10.1101/664771

**Authors:** Arlin Keo, Ahmed Mahfouz, Angela M.T. Ingrassia, Jean-Pascal Meneboo, Celine Villenet, Eugénie Mutez, Thomas Comptdaer, Boudewijn P.F. Lelieveldt, Martin Figeac, Marie-Christine Chartier-Harlin, Wilma D.J. van de Berg, Jacobus J. van Hilten, Marcel J.T. Reinders

## Abstract

The molecular mechanisms underlying the caudal-to-rostral progression of Lewy body pathology in Parkinson’s disease (PD) remain poorly understood. Here, we aimed to unravel transcriptomic signatures across brain regions involved in Braak Lewy body stages in non-neurological controls and PD donors. Using human postmortem brain datasets of non-neurological adults from the Allen Human Brain Atlas, we identified expression patterns related to PD progression, including genes found in PD genome-wide associations studies: *SNCA*, *ZNF184*, *BAP1*, *SH3GL2*, *ELOVL7*, and *SCARB2*. We confirmed these patterns in two datasets of non-neurological subjects (Genotype-Tissue Expression project and UK Brain Expression Consortium) and found altered patterns in two datasets of PD patients. Additionally, co-expression analysis across vulnerable regions identified two modules associated with dopamine synthesis, the motor and immune system, blood-oxygen transport, and contained microglial and endothelial cell markers, respectively. Alterations in genes underlying these region-specific functions may contribute to the selective regional vulnerability in PD brains.
