## Supplementary Table 6 for "Transcriptomic signatures of brain regional vulnerability to Parkinson’s disease"

### Sheet: Sheet1
Code	Clinical diagnosis	Pathological diagnosis	Braak stage (T,A,S)	Region	Gender (M/F)	Age (years)	PMD (hrs)	Microarray batch	Disease code	RIN
UN012	Control	Control	0,0,0	SN	M	66	07:45:00	8	0	7.4
UN078	Control	Control	0,0,0	MO	M	66	07:45:00	10	0	7.5
UN037	Control	Control	2,B,0	LC	F	77	09:15:00	12	0	7.9
UN038	Control	Control	2,B,0	MO	F	77	09:15:00	6	0	6.5
UN039	Control	Control	2,B,0	SN	F	77	09:15:00	7	0	8.1
UN031	Control	Control	1,A,0	SN	F	78	06:30:00	8	0	8.1
UN040	Control	Control	1,A,0	MO	F	78	06:30:00	6	0	6.2
UN055	Control	Control	1,0,0	LC	M	60	07:44:00	14	0	5.5
UN056	Control	Control	1,0,0	SN	M	60	07:44:00	7	0	6.5
UN057	Control	Control	3,A,0	LC	F	91	05:20:00	13	0	5.4
UN029	Control	Control	0,-,0	SN	F	83	08:00:00	7	0	6
UN115	Control	Control	1,0,0	MO	M	81	<10:00	5	0	5.9
UN116	Control	Control	1,0,0	SN	M	81	<10:00	7	0	7.2
UN090	Control	Control	2,0,0	SN	M	81	07:55:00	7	0	7
UN072	Control	Control	1,0,0	LC	M	84	07:05:00	12	0	5.3
UN059	Control	Control	0	LC	M	80	06:30:00	13	0	8.1
UN060	Control	Control	0	MO	M	80	06:30:00	10	0	7.3
UN081	Control	Control	1,-,0	LC	F	84	04:45:00	12	0	5.6
UN110	Control	Control	2,0,0	LC	M	71	06:00:00	12	0	5.5
UN045	Control	iLBD	1,A,1	LC	F	68	05:45:00	13	1	6.5
UN046	Control	iLBD	1,A,1	MO	F	68	05:45:00	5	1	5.3
UN041	Control	iLBD	1,A,1	SN	F	68	05:45:00	7	1	5.8
UN113	Control	iLBD	0,0,1	SN	M	79	<10:00	7	1	7.2
UN114	Control	iLBD	0,0,1	MO	M	79	<10:00	9	1	5.9
UN077	Delirant	iLBD	2,A,1	MO	F	85	04:40:00	6	1	6.7
UN111	Delirant	iLBD	2,A,1	SN	F	85	04:40:00	7	1	6.6
UN065	Control	iLBD	1,A,2	LC	M	87	10:20:00	14	1	5
UN066	Control	iLBD	1,A,2	MO	M	87	10:20:00	9	1	6.2
UN068	Control	iLBD	2,-,2	MO	F	86	06:25:00	5	1	6.8
UN069	Control	iLBD	2,-,2	SN	F	86	06:25:00	7	1	5.1
UN093	Control	iLBD	1,A,2	LC	F	80	06:58:00	13	1	6.2
UN088	Control	iLBD	2.0.2	LC	F	82	05:10:00	12	1	6.4
UN089	Control	iLBD	2.0.2	MO	F	82	05:10:00	10	1	5.7
UN109	Control	iLBD	2,-,2	LC	M	56	05:00:00	12	1	5.4
UN032	Control	iLBD	2,-,2	SN	F	78	07:30:00	7	0	6.5
UN106	Control	iLBD	2,-,2	MO	F	78	07:30:00	6	1	5.7
UN048	PD	PD	1,0,4	MO	F	79	05:45:00	9	2	6.6
UN051	PD	PD	1,C,-3	MO	F	80	05:30:00	10	1	6.3
UN054	Control	iLBD	1,-,3	LC	M	87	07:20:00	13	1	5.1
UN007	Control	iLBD	1,0,3	SN	F	82	07:00:00	8	1	6.5
UN058	Control	iLBD	1,0,3	LC	F	82	07:00:00	14	1	7.1
UN009	Control	iLBD	2,0,3	MO	F	93	04:00:00	6	1	5.9
UN073	Control	iLBD	2,0,3	LC	F	93	04:00:00	12	1	6
UN074	Control	iLBD	2,0,3	SN	F	93	04:00:00	7	1	6.3
UN025	Control	ILBD	0,0,3	SN	M	70	06:15:00	7	1	7.5
UN105	Control	ILBD	0,0,3	MO	M	70	06:15:00	9	1	6
UN024	Control	iLBD	1,A.3	SN	F	71	07:40:00	7	2	7.7
UN103	Control	iLBD	1,A.3	LC	F	71	07:40:00	14	1	7.2
UN042	Control	iLBD	1.C,4	LC	M	75	06:20:00	12	2	6.4
UN043	Control	iLBD	1.C,4	MO	M	75	06:20:00	10	1	6.4
UN044	Control	iLBD	1.C,4	SN	M	75	06:20:00	7	2	6.3
UN101	PDDEM	PDDEM	1,0,4	LC	M	74	06:45:00	14	2	5.2
UN102	PDDEM	PDDEM	1,0,4	SN	M	74	06:45:00	7	2	6.2
UN047	PD	PD	1,-,4	MO	M	86	05:35:00	9	2	5.9
UN100	PDDEM	PDDEM	2,C,4	LC	F	85	07:10:00	14	2	6.3
UN098	PD	PD	1,A,4	LC	M	83	04:50:00	12	2	7.3
UN099	PD	PD	1,A,4	MO	M	83	04:50:00	5	2	6.8
UN075	PD	PD	1,0,4	LC	M	77	08:05:00	12	2	6.9
UN052	PD	PD	4	MO	n.a.	n.a.	n.a.	10	2	7.3
UN053	PD	PD	0,-,4	LC	M	62	09:15:00	14	1	5.1
UN011	PD	PDDEM	1,C,5	SN	F	80	05:15:00	8	2	7.8
UN079	PDDEM	PDDEM	0,0,5	MO	F	81	06:05:00	6	2	5.6
UN080	PDDEM	PDDEM	0,0,5	SN	F	81	06:05:00	7	2	6.9
UN070	PD	PD	1,C,5	LC	M	84	06:05:00	12	2	5.4
UN071	PD	PD	1,C,5	MO	M	84	06:05:00	5	2	6
UN049	PD	PD	1,A,5	LC	M	85	08:31:00	14	2	6.1
UN050	PD	PD	1,A,5	SN	M	85	08:31:00	7	2	7.5
UN010	PD	PD	2,B,5	SN	F	84	07:25:00	8	2	7.8
UN061	PDDEM	PDDEM	1,A,5	LC	M	73	05:35:00	14	2	5.8
UN083	PD	PD	1,0,6	LC	M	61	07:35:00	12	2	7.3
UN084	PD	PD	1,0,6	SN	M	61	07:35:00	7	2	8.1
UN021	PD	PD	1,B,6	SN	M	80	06:35:00	8	2	7.2
UN094	PD	PD	1,B,6	LC	M	80	06:35:00	12	2	7.4
UN095	PD	PD	1,B,6	MO	M	80	06:35:00	9	2	6.2
UN063	PD	PD	1,A,6	LC	M	71	05:50:00	12	2	6.5
UN064	PD	PD	1,A,6	SN	M	71	05:50:00	7	2	6.9
UN067	PDDEM	PDDEM	2,B,6	SN	F	87	05:25:00	7	2	7.8
UN087	Control	iLBD	2,B,6	LC	M	79	09:00:00	14	1	6.3
UN112	Control	iLBD	2,B,6	SN	M	79	09:00:00	7	1	7.1
UN022	PD	PDDEM	1,0,6	SN	M	84	09:00:00	8	2	7.2
UN096	PD	PDDEM	1,0,6	LC	M	84	09:00:00	12	2	6.3
UN097	PD	PDDEM	1,0,6	MO	M	84	09:00:00	5	2	6.6
UN085	PD	PD	1,0,6	LC	M	67	04:55:00	12	2	6.9
UN086	PD	PD	1,0,6	MO	M	67	04:55:00	6	2	6
UN091	PD	PDDEM	2,B,6	LC	F	70	07:05:00	12	2	6.8
UN092	PD	PDDEM	2,B,6	MO	F	70	07:05:00	5	2	6.2
UN082	PDDEM	PD	1,B,6	LC	M	80	07:05:00	13	2	6.8
UN104	Control	Control	2,B,-	LC	F	85	05:19:00	14	0	6.3
UN107	PD	PD	1,-, 5	LC	F	83	03:45:00	14	2	5.6
UN108	Control	Control	2,-,0	LC	M	68	10:10:00	14	0	7.9
UN076	Control	iLBD	2,O,3	LC	M	98	10:46:00	14	2	5.1
UN062	Control	Control	?, B, 1	LC	F	88	06:15:00	13	1	5.3
T=tangle; A=amyloid beta; S=alpha-synuclein; M/F=male/female; PMD=post-mortem delay; PD=Parkinson's disease; iLBD=incidental Lewy body disease; PDDEM=Parkinson with dementia; SN= substantia nigra, LC=locus coeruleus, MO=medulla oblongata; RIN=RNA Integrity Number
