## Supplementary Table 8 for "Transcriptomic signatures of brain regional vulnerability to Parkinson’s disease"

### Sheet: Sheet1
Case #	Clinical Diagnosis	Pathological Diagnosis	gender	age	age of onset	disease duration	Dementia (Y/N)	Braak NFT stage	CERAD	Braak LB stage	PMD	RIN	region
1	control	control	F	93	N/A	N/A	N	2	0	0	07:35:00	5.8	GTM
2	control	control	M	73	N/A	N/A	N	1	B	0	04:25:00	6.6	GTM
3	control	control	F	82	N/A	N/A	N	1	A	0	07:45:00	5.5	GTM
4	control	control	M	68	N/A	N/A	N	1	0	0	08:40:00	7.8	GTM
6	control	control	F	85	N/A	N/A	N	3	A	0	08:25:00	6.5 7.2	GTM SN
7	control	control	F	84	N/A	N/A	N	2	0	0	06:55:00	6.6 7.5	GTM SN
8	control	control	F	72	N/A	N/A	N	1	A	0	06:50:00	7.4 7.7	GTM SN
9	control	control	F	89	N/A	N/A	N	0	A	0	13:00:00	6.1 7.6	GTM SN
10	control	control	M	77	N/A	N/A	N	1	0	0	11:40:00	5.8 5.3	GTM SN
11	control	control	F	73	N/A	N/A	N	1	0	0	05:30:00	6.4	hippocampus
12	control	control	M	80	N/A	N/A	N	1	B	0	n.a.	n.a.	hippocampus
13	control	control	F	78	N/A	N/A	N	1	A	0	n.a.	5.6	hippocampus
14	control	control	F	72	N/A	N/A	N	2	0	0	07:15:00	6.5	hippocampus
15	control	control	F	68	N/A	N/A	N	1	1	0	07:20:00	6.6	hippocampus
16	control	control	M	73	N/A	N/A	N	2	0	0	n.a.	5.5	SN
17	control	control	M	68	N/A	N/A	N	2	0	0	n.a.	7	SN
18	control	control	F	73	N/A	N/A	N	0	B	0	n.a.	5.7	SN
19	control	control	M	74	N/A	N/A	N	0	B	0	07:45:00	5.6	SN
20	control	control	M	59	N/A	N/A	N	1	0	0	08:00:00	6.6	SN
21	control	control	M	87	N/A	N/A	N	3	A	0	06:05:00	5.9	SN
22	control	control	F	85	N/A	N/A	N	1	B	0	05:00:00	8.5	SN
23	control	control	M	84	N/A	N/A	N	1	A	0	05:35:00	6.5	SN
24	control	control	M	81	N/A	N/A	N	2	0	0	07:55:00	7	SN
25	control	control	F	91	N/A	N/A	N	3	A	0	04:10:00	8.1	SN
26	control	control	M	80	N/A	N/A	N	0	A	0	06:30:00	8.1	SN
42	PDD	PDD	F	81	76	5	Y	0	0	5	06:05:00	6.1	GTM
43	PDD	PDD	M	86	72	14	Y	3	0	6	05:50:00	5.9	GTM
44	PDD	PDD	M	81	64	17	Y	1	0	5	05:50:00	6.1	GTM TP
45	PDD	PDD	F	83	62	21	Y	2	A	6	06:00:00	5.2 5.4	GTM SN TP
46	PDD	PDD	F	82	73	9	Y	2	A	6	05:50:00	6.8 6.1	GTM SN TP
47	PD	PD	F	73	61	12	N	2	B	5	04:40:00	7.2	SN
48	PD	PD	M	65	60	5	N	1	0	3	05:00:00	7.1	SN
49	PD	PD	M	57	45	12	N	0	0	4	05:45:00	8	SN
50	PD	PD	F	77	n.a.	n.a.	N	1	A	6	07:20:00	n.a.	SN
51	PDD	PDD	M	81	67	14	Y	3	A	6	08:21:00	8.5	SN
52	PD	PD	M	86	67	19	N	3	B	6	04:10:00	8	SN
53	PD	PD	F	88	72	16	N	2	0	5	05:35:00	7.8	SN
54	PD	PD	M	75	65	10	N	1	0	5	08:30:00	8.1	SN
55	PD	PD	F	86	73	13	N	1	A	4	03:00:00	6.9	SN
56	PDD	PDD	M	73	67	6	Y	1	A	5	05:35:00	7.9	SN
57	PDD	PDD	M	87	65	22	Y	1	B	5	03:40:00	6.2	SN
58	PDD	PDD	M	83	61	22	Y	1	A	4	04:50:00	8.6	SN
59	PDD	PDD	M	78	62	16	Y	3	B	6	05:00:00	6.8	SN
NFT=neurofibrillary tangles; LB=Lewy body; PMD=post-mortem delay; RIN=RNA integrity number; RNA-seq=RNA sequencing dataset; PD=Parkinson’s disease; PDDEM=Parkinson with dementia; GTM=middle temporal gyrus; SN=substantia nigra, CERAD=consortium to establish a registry for Alzheimer’s disease.
